# A novel NLP-based method and algorithm to discover RNA-binding protein (RBP) motifs, contexts, binding preferences, and interactions

**DOI:** 10.1101/2025.01.20.631609

**Authors:** Shaimae I. Elhajjajy, Zhiping Weng

## Abstract

RNA-binding proteins (RBPs) are essential modulators in the regulation of mRNA processing. The binding patterns, interactions, and functions of most RBPs are not well-characterized. Previous studies have shown that motif context is an important contributor to RBP binding specificity, but its precise role remains unclear. Despite recent computational advances to predict RBP binding, existing methods are challenging to interpret and largely lack a categorical focus on RBP motif contexts and RBP-RBP interactions. There remains a need for interpretable predictive models to disambiguate the contextual determinants of RBP binding specificity *in vivo*. Here, we present a novel and comprehensive pipeline to address these knowledge gaps. We devise a Natural Language Processing-based method to deconstruct sequences into entities comprising a target *k*-mer and its flanking regions, then use this representation to formulate RBP binding prediction as a weakly supervised Multiple Instance Learning problem. To interpret our predictions, we introduce a deterministic motif discovery algorithm to leverage our data structure, recapitulating the established motifs of numerous RBPs as validation. Importantly, we characterize the binding motifs and binding contexts for 71 RBPs in HepG2 and 74 RBPs in K562, with many of them being novel. Finally, through feature integration, transitive inference, and a new cross-prediction approach, we propose novel cooperative and competitive RBP-RBP interaction partners and hypothesize their potential regulatory functions. In summary, we present a complete framework for investigating the contextual determinants of specific RBP binding, and we demonstrate the significance of our findings in delineating RBP binding patterns, interactions, and functions.
