## Supplemental Table S1 for "A novel NLP-based method and algorithm to discover RNA-binding protein (RBP) motifs, contexts, binding preferences, and interactions"

### Sheet: Suppl. Table S1A
Suppl. Table S1A: ENCODE eCLIP experiment and peak file accessions in HepG2
RBP	Experiment accession	Peak file accession
AKAP1	ENCSR356ZMO	ENCFF749IUB
AQR	ENCSR018WPY	ENCFF323PUC
BCCIP	ENCSR485QCG	ENCFF134LIU
BCLAF1	ENCSR876EYA	ENCFF810EUA
BUD13	ENCSR830BSQ	ENCFF011NAP
CDC40	ENCSR815VVI	ENCFF027MEO
CSTF2T	ENCSR919HSE	ENCFF141DOI
DDX3X	ENCSR648LAH	ENCFF777NMK
DDX55	ENCSR845VGB	ENCFF797QRS
DDX59	ENCSR214BZA	ENCFF899AWZ
DDX6	ENCSR141OIM	ENCFF614NUP
DKC1	ENCSR301TFY	ENCFF633LQC
EFTUD2	ENCSR527DXF	ENCFF796RMF
EIF3D	ENCSR041NUV	ENCFF056UAW
EXOSC5	ENCSR693JWP	ENCFF862EKD
FAM120A	ENCSR987NYS	ENCFF208ZMI
FASTKD2	ENCSR023UHL	ENCFF498IGK
FKBP4	ENCSR018ZUE	ENCFF957AOZ
FUBP3	ENCSR486YGP	ENCFF466UMQ
FXR2	ENCSR973HOJ	ENCFF112MVG
G3BP1	ENCSR721HPX	ENCFF899HHP
GRSF1	ENCSR668MJX	ENCFF929AWR
GRWD1	ENCSR893NWB	ENCFF159MMZ
GTF2F1	ENCSR265ZIS	ENCFF002HYO
HLTF	ENCSR647HOX	ENCFF048FDF
HNRNPC	ENCSR550DVK	ENCFF440ROZ
HNRNPK	ENCSR828ZID	ENCFF855CPQ
HNRNPL	ENCSR724RDN	ENCFF266TKW
HNRNPM	ENCSR267UCX	ENCFF752JNY
IGF2BP1	ENCSR744GEU	ENCFF442USD
IGF2BP3	ENCSR993OLA	ENCFF886SDQ
ILF3	ENCSR786TSC	ENCFF071QDP
KHSRP	ENCSR366DGX	ENCFF771QAU
LARP4	ENCSR805SRN	ENCFF534JCV
LIN28B	ENCSR861GYE	ENCFF341XMP
LSM11	ENCSR135VMS	ENCFF985ECA
MATR3	ENCSR290VLT	ENCFF587KKM
NCBP2	ENCSR018RVZ	ENCFF692RZM
NKRF	ENCSR277DEO	ENCFF045HSV
PABPN1	ENCSR820UYE	ENCFF709FEU
PCBP1	ENCSR256CHX	ENCFF098REE
PCBP2	ENCSR339FUY	ENCFF642GNE
PPIG	ENCSR097NEE	ENCFF986XOC
PRPF4	ENCSR977OXG	ENCFF227EJF
PRPF8	ENCSR121NVA	ENCFF048YPA
PTBP1	ENCSR384KAN	ENCFF726SQU
QKI	ENCSR570WLM	ENCFF704OCI
RBFOX2	ENCSR987FTF	ENCFF871NYM
RBM15	ENCSR754NDA	ENCFF054VLU
RBM22	ENCSR456JJQ	ENCFF293IZG
RBM5	ENCSR489ABS	ENCFF927KRA
RPS3	ENCSR766FAC	ENCFF301IJW
SF3B4	ENCSR279UJF	ENCFF073IJF
SFPQ	ENCSR965DLL	ENCFF139NXB
SLTM	ENCSR351PVI	ENCFF121RVH
SND1	ENCSR061EVO	ENCFF609LWQ
SRSF1	ENCSR989VIY	ENCFF934ANS
SRSF7	ENCSR513NDD	ENCFF317HGW
SRSF9	ENCSR773KRC	ENCFF765PIF
SUB1	ENCSR406OOZ	ENCFF335JTC
SUGP2	ENCSR506UPY	ENCFF191XRG
SUPV3L1	ENCSR580MFX	ENCFF999ZAW
TAF15	ENCSR841EQA	ENCFF566EAE
TRA2A	ENCSR314UMJ	ENCFF766OCH
U2AF2	ENCSR202BFN	ENCFF721PWF
UCHL5	ENCSR490IEE	ENCFF573DXD
UPF1	ENCSR539BEV	ENCFF687EQE
XPO5	ENCSR921SXC	ENCFF327VCE
XRN2	ENCSR655NZA	ENCFF321HPH
ZC3H11A	ENCSR907GUB	ENCFF592WIH
ZNF800	ENCSR685AUR	ENCFF343TCO

### Sheet: Suppl. Table S1B
Suppl. Table S1B: ENCODE eCLIP experiment and peak file accessions in K562
RBP	Experiment accession	Peak file accession
AATF	ENCSR819XBT	ENCFF955LYD
AGGF1	ENCSR725ARB	ENCFF810NKV
AKAP8L	ENCSR206RXT	ENCFF205UTG
AQR	ENCSR606BPV	ENCFF949QGM
BUD13	ENCSR663WES	ENCFF262ILV
CPSF6	ENCSR532VUB	ENCFF635NZZ
CSTF2T	ENCSR840DRD	ENCFF878VVA
DDX24	ENCSR999WKT	ENCFF537KWB
DDX3X	ENCSR930BZL	ENCFF087MAJ
DDX52	ENCSR154CSN	ENCFF198ULC
DDX55	ENCSR923NKN	ENCFF462WAI
DDX6	ENCSR893EFU	ENCFF904KTV
DHX30	ENCSR529GSJ	ENCFF128AKC
DROSHA	ENCSR653HQC	ENCFF797BHU
EFTUD2	ENCSR844RVX	ENCFF862ZPV
EIF3G	ENCSR023PKW	ENCFF634UAC
EIF4G2	ENCSR307YIW	ENCFF207BXK
EWSR1	ENCSR887LPK	ENCFF607ZRF
EXOSC5	ENCSR013CTQ	ENCFF858CSS
FAM120A	ENCSR006OEQ	ENCFF158AOV
FASTKD2	ENCSR887FHF	ENCFF423SOR
FTO	ENCSR989SMC	ENCFF924OVC
FUS	ENCSR069EVH	ENCFF861KMV
GEMIN5	ENCSR238CLX	ENCFF050VVI
GRWD1	ENCSR999YGP	ENCFF327DLL
GTF2F1	ENCSR736AAG	ENCFF278ZCU
HNRNPA1	ENCSR154HRN	ENCFF392AEV
HNRNPC	ENCSR249ROI	ENCFF167CDB
HNRNPK	ENCSR268ETU	ENCFF918XJQ
HNRNPL	ENCSR795CAI	ENCFF917CBK
HNRNPM	ENCSR412NOW	ENCFF445ENC
IGF2BP1	ENCSR975KIR	ENCFF650LMV
IGF2BP2	ENCSR062NNB	ENCFF524ZZB
KHDRBS1	ENCSR628IDK	ENCFF027UTH
KHSRP	ENCSR438GZQ	ENCFF031FMO
LIN28B	ENCSR970NKP	ENCFF061XNA
LSM11	ENCSR022BVV	ENCFF858EHN
MATR3	ENCSR440SUX	ENCFF246EPM
MTPAP	ENCSR200DKE	ENCFF883KCN
NCBP2	ENCSR484LTQ	ENCFF886MLH
NONO	ENCSR861PAR	ENCFF730QRI
NSUN2	ENCSR081JYH	ENCFF233PRB
PABPC4	ENCSR958FKZ	ENCFF452MJL
PCBP1	ENCSR922WJV	ENCFF900IOH
PHF6	ENCSR001KKZ	ENCFF588ITW
PRPF8	ENCSR534YOI	ENCFF858UKE
PTBP1	ENCSR981WKN	ENCFF907HNN
PUM1	ENCSR308YNT	ENCFF094MQV
PUM2	ENCSR661ICQ	ENCFF880MWQ
QKI	ENCSR366YOG	ENCFF786UOW
RBFOX2	ENCSR756CKJ	ENCFF206RIM
RBM15	ENCSR196INN	ENCFF597MMG
SAFB	ENCSR484LAB	ENCFF953WTP
SAFB2	ENCSR943MHU	ENCFF594EDV
SF3B4	ENCSR267OLV	ENCFF649GEE
SLTM	ENCSR000SSH	ENCFF696QWE
SMNDC1	ENCSR658IQB	ENCFF943XOU
SND1	ENCSR128VXC	ENCFF211TRO
SRSF1	ENCSR432XUP	ENCFF886XUO
SRSF7	ENCSR468FSW	ENCFF780OCY
TAF15	ENCSR568DZW	ENCFF822NWY
TARDBP	ENCSR584TCR	ENCFF037TVC
TIA1	ENCSR057DWB	ENCFF918KMT
TRA2A	ENCSR365NVO	ENCFF726PFJ
U2AF1	ENCSR862QCH	ENCFF640IHY
U2AF2	ENCSR893RAV	ENCFF290DFO
UCHL5	ENCSR349KMG	ENCFF365LFU
UPF1	ENCSR456ASB	ENCFF597NVR
XRCC6	ENCSR258QKO	ENCFF958GMP
XRN2	ENCSR657TZB	ENCFF695OLO
YBX3	ENCSR529FKI	ENCFF746XLE
ZC3H11A	ENCSR712IAG	ENCFF258HOX
ZNF622	ENCSR657TZZ	ENCFF285IGP
ZNF800	ENCSR586DGV	ENCFF105HMJ

### Sheet: Suppl. Table S1C
Suppl. Table S1C: ENCODE eCLIP experiment and alignment file accessions in HepG2
RBP	Experiment accession	Alignment file accession - rep 1	Alignment file accession - rep 2	(SMInput) Experiment accession	(SMInput) Alignment file accession
AKAP1	ENCSR356ZMO	ENCFF780HTF	ENCFF127MXD	ENCSR902XTJ	ENCFF162VKU
AQR	ENCSR018WPY	ENCFF882PEQ	ENCFF947JHV	ENCSR716AKC	ENCFF217IZI
BCCIP	ENCSR485QCG	ENCFF690EFW	ENCFF081LVD	ENCSR655BRZ	ENCFF487PQZ
BCLAF1	ENCSR876EYA	ENCFF510PFS	ENCFF673LOJ	ENCSR128BUO	ENCFF894HGK
BUD13	ENCSR830BSQ	ENCFF536HGU	ENCFF644DWW	ENCSR777PDA	ENCFF977BAJ
CDC40	ENCSR815VVI	ENCFF416LFA	ENCFF770GEL	ENCSR828ALT	ENCFF127GEV
CSTF2T	ENCSR919HSE	ENCFF208OVE	ENCFF562AZL	ENCSR391GLS	ENCFF539YZX
DDX3X	ENCSR648LAH	ENCFF402KOO	ENCFF957SIF	ENCSR090VXV	ENCFF887TNO
DDX55	ENCSR845VGB	ENCFF145NQB	ENCFF714YUM	ENCSR454OFD	ENCFF525BGY
DDX59	ENCSR214BZA	ENCFF538KWA	ENCFF362KWY	ENCSR334OMC	ENCFF390FNJ
DDX6	ENCSR141OIM	ENCFF901JSX	ENCFF398FGK	ENCSR099KAK	ENCFF463LHG
DKC1	ENCSR301TFY	ENCFF732TFX	ENCFF252TQP	ENCSR197LHH	ENCFF038LJH
EFTUD2	ENCSR527DXF	ENCFF499JDZ	ENCFF061QCD	ENCSR878HWU	ENCFF723JLV
EIF3D	ENCSR041NUV	ENCFF576OQO	ENCFF678TXO	ENCSR755PSW	ENCFF222TZU
EXOSC5	ENCSR693JWP	ENCFF216VBT	ENCFF405ERW	ENCSR831WYG	ENCFF608WNY
FAM120A	ENCSR987NYS	ENCFF704TQZ	ENCFF889YGM	ENCSR839KAX	ENCFF186RBL
FASTKD2	ENCSR023UHL	ENCFF064QSN	ENCFF307ZHU	ENCSR671FKF	ENCFF585BNE
FKBP4	ENCSR018ZUE	ENCFF802VWZ	ENCFF141QHH	ENCSR704LTK	ENCFF903KIZ
FUBP3	ENCSR486YGP	ENCFF149SFF	ENCFF836HIK	ENCSR056RZV	ENCFF878TBN
FXR2	ENCSR973HOJ	ENCFF157JBC	ENCFF500VOG	ENCSR592ESN	ENCFF985TJF
G3BP1	ENCSR721HPX	ENCFF395MJO	ENCFF288LEG	ENCSR907EBB	ENCFF700YZD
GRSF1	ENCSR668MJX	ENCFF059PZS	ENCFF338LOF	ENCSR638YHN	ENCFF229LHL
GRWD1	ENCSR893NWB	ENCFF591FGE	ENCFF869UTD	ENCSR835ZOK	ENCFF950JUB
GTF2F1	ENCSR265ZIS	ENCFF400HJB	ENCFF157WNL	ENCSR451HMR	ENCFF962TBZ
HLTF	ENCSR647HOX	ENCFF293ZZT	ENCFF757PDP	ENCSR705DCQ	ENCFF745DZH
HNRNPC	ENCSR550DVK	ENCFF630YNF	ENCFF162FHQ	ENCSR497ANA	ENCFF885KNL
HNRNPK	ENCSR828ZID	ENCFF198ISB	ENCFF553XCL	ENCSR354KAS	ENCFF019JFZ
HNRNPL	ENCSR724RDN	ENCFF518JBW	ENCFF607WID	ENCSR513UTE	ENCFF255EGS
HNRNPM	ENCSR267UCX	ENCFF950RRY	ENCFF633FLY	ENCSR459ONR	ENCFF355NYZ
IGF2BP1	ENCSR744GEU	ENCFF427IMN	ENCFF777OWL	ENCSR205ZCE	ENCFF032OPL
IGF2BP3	ENCSR993OLA	ENCFF270FPU	ENCFF015NHN	ENCSR077KVG	ENCFF655LHZ
ILF3	ENCSR786TSC	ENCFF702XFC	ENCFF245KXT	ENCSR080OLK	ENCFF160LFR
KHSRP	ENCSR366DGX	ENCFF961WNO	ENCFF701PJM	ENCSR423QXH	ENCFF696LDT
LARP4	ENCSR805SRN	ENCFF202RTW	ENCFF259KVP	ENCSR192PUP	ENCFF881RZM
LIN28B	ENCSR861GYE	ENCFF756VXR	ENCFF284RSI	ENCSR746ZSV	ENCFF244QMW
LSM11	ENCSR135VMS	ENCFF252SPM	ENCFF055MTP	ENCSR114XBO	ENCFF156KLS
MATR3	ENCSR290VLT	ENCFF619UHD	ENCFF601NWD	ENCSR438XYI	ENCFF794ILP
NCBP2	ENCSR018RVZ	ENCFF138FXS	ENCFF025VQL	ENCSR257OYO	ENCFF838MYV
NKRF	ENCSR277DEO	ENCFF391WTM	ENCFF144QQC	ENCSR479XOI	ENCFF273RFL
PABPN1	ENCSR820UYE	ENCFF974AOE	ENCFF145LAD	ENCSR310WYE	ENCFF554TBF
PCBP1	ENCSR256CHX	ENCFF138HUE	ENCFF933ESS	ENCSR825FTY	ENCFF759UTZ
PCBP2	ENCSR339FUY	ENCFF803QKO	ENCFF547AHN	ENCSR115GAA	ENCFF190ITO
PPIG	ENCSR097NEE	ENCFF756NJB	ENCFF555MNK	ENCSR445LJH	ENCFF228NIC
PRPF4	ENCSR977OXG	ENCFF404WOP	ENCFF080HMO	ENCSR367ACZ	ENCFF155TML
PRPF8	ENCSR121NVA	ENCFF205BLM	ENCFF672HFP	ENCSR565KBR	ENCFF818CAZ
PTBP1	ENCSR384KAN	ENCFF295MQP	ENCFF386UIG	ENCSR438NCK	ENCFF895BNM
QKI	ENCSR570WLM	ENCFF567ADV	ENCFF862YVK	ENCSR130TOJ	ENCFF015GLL
RBFOX2	ENCSR987FTF	ENCFF239CML	ENCFF170YQV	ENCSR799EKA	ENCFF515BTB
RBM15	ENCSR754NDA	ENCFF562QVD	ENCFF261SEG	ENCSR317PWQ	ENCFF807WFL
RBM22	ENCSR456JJQ	ENCFF051SNH	ENCFF169EKN	ENCSR775UPS	ENCFF615UKX
RBM5	ENCSR489ABS	ENCFF545KJU	ENCFF723UHT	ENCSR414RME	ENCFF646LJL
RPS3	ENCSR766FAC	ENCFF233HCD	ENCFF959SXJ	ENCSR745BIL	ENCFF905UMJ
SF3B4	ENCSR279UJF	ENCFF040BYE	ENCFF483VLR	ENCSR886YYD	ENCFF072CLZ
SFPQ	ENCSR965DLL	ENCFF857OFG	ENCFF056KWN	ENCSR506EIW	ENCFF949MMS
SLTM	ENCSR351PVI	ENCFF201XIY	ENCFF021KOR	ENCSR670UPZ	ENCFF596UYR
SND1	ENCSR061EVO	ENCFF296HGS	ENCFF655NIG	ENCSR167OYL	ENCFF774RKG
SRSF1	ENCSR989VIY	ENCFF867TIG	ENCFF418ZXO	ENCSR499ZCU	ENCFF467FPH
SRSF7	ENCSR513NDD	ENCFF743ZXA	ENCFF558CNE	ENCSR629MQN	ENCFF160TWL
SRSF9	ENCSR773KRC	ENCFF651VGM	ENCFF460TAE	ENCSR060VZF	ENCFF060BMG
SUB1	ENCSR406OOZ	ENCFF416HFS	ENCFF228FAK	ENCSR641PRC	ENCFF723IPF
SUGP2	ENCSR506UPY	ENCFF600AXE	ENCFF699QMT	ENCSR895TTM	ENCFF734JUL
SUPV3L1	ENCSR580MFX	ENCFF853HTH	ENCFF941QMM	ENCSR376KLZ	ENCFF369GNR
TAF15	ENCSR841EQA	ENCFF420FTB	ENCFF701ZSE	ENCSR708TCY	ENCFF062LCG
TRA2A	ENCSR314UMJ	ENCFF745EHU	ENCFF372BZV	ENCSR544CTM	ENCFF867ISO
U2AF2	ENCSR202BFN	ENCFF358STL	ENCFF033XVX	ENCSR049GND	ENCFF825YLL
UCHL5	ENCSR490IEE	ENCFF132YAO	ENCFF476CPQ	ENCSR161TFX	ENCFF151VWF
UPF1	ENCSR539BEV	ENCFF811KHK	ENCFF699EEF	ENCSR042RCU	ENCFF974NJE
XPO5	ENCSR921SXC	ENCFF207XKP	ENCFF764UJQ	ENCSR583KVR	ENCFF986QCU
XRN2	ENCSR655NZA	ENCFF689OKB	ENCFF584DZW	ENCSR247PDK	ENCFF561NXC
ZC3H11A	ENCSR907GUB	ENCFF904WAE	ENCFF023GYY	ENCSR098VKQ	ENCFF025DXI
ZNF800	ENCSR685AUR	ENCFF265GVT	ENCFF474PGR	ENCSR624CUX	ENCFF653PSU

### Sheet: Suppl. Table S1D
Suppl. Table S1D: ENCODE RBP KD shRNA-seq experiment and alignment file accessions in HepG2
RBP	Experiment accession	Gene quantification file accession - rep 1	Gene quantification file accession - rep 2	Alignment file accession - rep 1	Alignment file accession - rep 2	(Control) Experiment accession	(Control) Gene quantification file accession - rep 1	(Control) Gene quantification file accession - rep 2	(Control) Alignment file accession - rep 1	(Control) Alignment file accession - rep 2
AKAP1	ENCSR016IDR	ENCFF650KHH	ENCFF213VHM	ENCFF371XWR	ENCFF633XBM	ENCSR237YZT	ENCFF785WTG	ENCFF548ZDN	ENCFF745CDS	ENCFF335ETY
AQR	ENCSR431SXF	ENCFF360WSK	ENCFF411CIV	ENCFF972VPU	ENCFF936OEE	ENCSR225PRV	ENCFF255EQI	ENCFF881HQM	ENCFF560WIR	ENCFF085MQH
BCCIP	ENCSR570CWH	ENCFF280VZD	ENCFF117EGN	ENCFF242ZTF	ENCFF896JFJ	ENCSR856ZRV	ENCFF260RDP	ENCFF249RFJ	ENCFF343WPT	ENCFF435FBM
BCLAF1	ENCSR481AYC	ENCFF395WSF	ENCFF773IOD	ENCFF066CDX	ENCFF986DTN	ENCSR856ZRV	ENCFF260RDP	ENCFF249RFJ	ENCFF343WPT	ENCFF435FBM
BUD13	ENCSR382QKD	ENCFF317MKY	ENCFF297SVC	ENCFF870VSB	ENCFF450VER	ENCSR067GHD	ENCFF528UQK	ENCFF861ZJD	ENCFF032IND	ENCFF304ITC
CSTF2T	ENCSR914WQV	ENCFF573GFV	ENCFF082VSA	ENCFF490QZO	ENCFF527RWI	ENCSR003EKR	ENCFF237FMK	ENCFF545BIP	ENCFF670AXP	ENCFF383BBD
DDX3X	ENCSR637JLM	ENCFF924IVL	ENCFF080TBB	ENCFF658UHV	ENCFF020QLP	ENCSR237YZT	ENCFF785WTG	ENCFF548ZDN	ENCFF745CDS	ENCFF335ETY
DDX55	ENCSR964YTW	ENCFF611HXK	ENCFF934HHF	ENCFF181UBU	ENCFF439GLM	ENCSR856ZRV	ENCFF260RDP	ENCFF249RFJ	ENCFF343WPT	ENCFF435FBM
DDX59	ENCSR598GKQ	ENCFF842NAK	ENCFF586LYQ	ENCFF794LVR	ENCFF333IJJ	ENCSR264TUE	ENCFF873KLR	ENCFF311ACC	ENCFF965UPD	ENCFF958MMI
DDX6	ENCSR147ZBD	ENCFF992NSK	ENCFF008AWY	ENCFF997EMY	ENCFF258BON	ENCSR237YZT	ENCFF785WTG	ENCFF548ZDN	ENCFF745CDS	ENCFF335ETY
DKC1	ENCSR118KUN	ENCFF097XMM	ENCFF906PDZ	ENCFF238EAM	ENCFF538HEL	ENCSR538QOG	ENCFF911CFX	ENCFF824TWL	ENCFF567UAR	ENCFF958YDS
EFTUD2	ENCSR620OKS	ENCFF694MEF	ENCFF440QZG	ENCFF036JHA	ENCFF100GCA	ENCSR689PHN	ENCFF076FZO	ENCFF974XMK	ENCFF817MUD	ENCFF710REB
EIF3D	ENCSR788HVK	ENCFF039MWD	ENCFF458ZTD	ENCFF982CDS	ENCFF283NHN	ENCSR689PHN	ENCFF076FZO	ENCFF974XMK	ENCFF817MUD	ENCFF710REB
FAM120A	ENCSR047VPW	ENCFF934VFO	ENCFF441QRA	ENCFF930KSJ	ENCFF153AHR	ENCSR689PHN	ENCFF076FZO	ENCFF974XMK	ENCFF817MUD	ENCFF710REB
FASTKD2	ENCSR716WZH	ENCFF110FMF	ENCFF339CZM	ENCFF896RPT	ENCFF458CPO	ENCSR003EKR	ENCFF237FMK	ENCFF545BIP	ENCFF670AXP	ENCFF383BBD
FKBP4	ENCSR639LKS	ENCFF462DOK	ENCFF234REI	ENCFF043BHT	ENCFF898HLC	ENCSR856ZRV	ENCFF260RDP	ENCFF249RFJ	ENCFF343WPT	ENCFF435FBM
FUBP3	ENCSR755KOM	ENCFF303GIX	ENCFF577EPE	ENCFF441XIQ	ENCFF163BZF	ENCSR376RJN	ENCFF188PZL	ENCFF537SJV	ENCFF873HGJ	ENCFF179HYA
G3BP1	ENCSR074UZM	ENCFF802YST	ENCFF785VSA	ENCFF434ALD	ENCFF929FEQ	ENCSR237YZT	ENCFF785WTG	ENCFF548ZDN	ENCFF745CDS	ENCFF335ETY
GRSF1	ENCSR674KDQ	ENCFF946SKK	ENCFF416MPQ	ENCFF256UQQ	ENCFF748VGT	ENCSR279HMU	ENCFF154UWD	ENCFF029QJN	ENCFF931LCX	ENCFF931YGM
GRWD1	ENCSR850FEH	ENCFF217QJW	ENCFF919HVL	ENCFF728KJR	ENCFF838OTN	ENCSR674KEK	ENCFF329VAD	ENCFF585ERV	ENCFF675TNO	ENCFF432OLY
GTF2F1	ENCSR295XKC	ENCFF222PZJ	ENCFF537LUA	ENCFF471YUW	ENCFF032JMI	ENCSR491FOC	ENCFF803IXT	ENCFF412VND	ENCFF055FJV	ENCFF566QZD
HLTF	ENCSR010ZMZ	ENCFF300XWG	ENCFF478IGZ	ENCFF389BZU	ENCFF302DNP	ENCSR491FOC	ENCFF803IXT	ENCFF412VND	ENCFF055FJV	ENCFF566QZD
HNRNPC	ENCSR052IYH	ENCFF334VNW	ENCFF338IZF	ENCFF999EPJ	ENCFF512YHX	ENCSR305XWT	ENCFF570CRU	ENCFF505VMT	ENCFF857QEU	ENCFF894JVP
HNRNPK	ENCSR853ZJS	ENCFF319UOJ	ENCFF365SGO	ENCFF346YIZ	ENCFF473XRS	ENCSR237YZT	ENCFF785WTG	ENCFF548ZDN	ENCFF745CDS	ENCFF335ETY
HNRNPL	ENCSR155BMF	ENCFF743ALR	ENCFF340AKU	ENCFF176RXJ	ENCFF812CZU	ENCSR042QTH	ENCFF448TCG	ENCFF398YUO	ENCFF819ILY	ENCFF309FMB
HNRNPM	ENCSR995JMS	ENCFF316ZSY	ENCFF067ZGY	ENCFF179QRX	ENCFF466SRI	ENCSR067GHD	ENCFF528UQK	ENCFF861ZJD	ENCFF032IND	ENCFF304ITC
IGF2BP3	ENCSR710NWE	ENCFF437SYZ	ENCFF854XRB	ENCFF848EUT	ENCFF857LCX	ENCSR237YZT	ENCFF785WTG	ENCFF548ZDN	ENCFF745CDS	ENCFF335ETY
ILF3	ENCSR942MBU	ENCFF579RUY	ENCFF778QMB	ENCFF359VJI	ENCFF236FTP	ENCSR279HMU	ENCFF154UWD	ENCFF029QJN	ENCFF931LCX	ENCFF931YGM
KHSRP	ENCSR850CKU	ENCFF990AGE	ENCFF672BLS	ENCFF088UBO	ENCFF106KRG	ENCSR237YZT	ENCFF785WTG	ENCFF548ZDN	ENCFF745CDS	ENCFF335ETY
LARP4	ENCSR744PAQ	ENCFF304UKY	ENCFF883OKQ	ENCFF815ESU	ENCFF680LSQ	ENCSR135LXL	ENCFF274BVP	ENCFF890JCQ	ENCFF179HKM	ENCFF416XAR
LIN28B	ENCSR927SLP	ENCFF279MZP	ENCFF332WNW	ENCFF313LXP	ENCFF160LGS	ENCSR674KEK	ENCFF329VAD	ENCFF585ERV	ENCFF675TNO	ENCFF432OLY
LSM11	ENCSR883BXR	ENCFF779JEQ	ENCFF194WZH	ENCFF965FOF	ENCFF896NYW	ENCSR674KEK	ENCFF329VAD	ENCFF585ERV	ENCFF675TNO	ENCFF432OLY
MATR3	ENCSR492UFS	ENCFF363DHS	ENCFF221ZUL	ENCFF156YJG	ENCFF033MYX	ENCSR237YZT	ENCFF785WTG	ENCFF548ZDN	ENCFF745CDS	ENCFF335ETY
NCBP2	ENCSR030ARO	ENCFF489GAR	ENCFF696BOL	ENCFF231NQE	ENCFF619MPC	ENCSR237YZT	ENCFF785WTG	ENCFF548ZDN	ENCFF745CDS	ENCFF335ETY
NKRF	ENCSR517JDK	ENCFF887OVQ	ENCFF385UBK	ENCFF516ULJ	ENCFF837EVH	ENCSR246RRQ	ENCFF497QTC	ENCFF997JJB	ENCFF348XBK	ENCFF143QAT
PCBP1	ENCSR635FRH	ENCFF772XMI	ENCFF389GXH	ENCFF792RSF	ENCFF880JHQ	ENCSR603TCV	ENCFF597DBP	ENCFF381REI	ENCFF709LHN	ENCFF613CGT
PCBP2	ENCSR028ITN	ENCFF132YOV	ENCFF927AVO	ENCFF155GEL	ENCFF492XVP	ENCSR491FOC	ENCFF803IXT	ENCFF412VND	ENCFF055FJV	ENCFF566QZD
PPIG	ENCSR620HAA	ENCFF911WXB	ENCFF167EJW	ENCFF960KWM	ENCFF114JRU	ENCSR246RRQ	ENCFF497QTC	ENCFF997JJB	ENCFF348XBK	ENCFF143QAT
PRPF4	ENCSR466NRW	ENCFF165UHK	ENCFF123WGL	ENCFF622ULI	ENCFF472EMZ	ENCSR093ERJ	ENCFF431CSO	ENCFF867AGP	ENCFF951ZGS	ENCFF008VSN
PRPF8	ENCSR998MZP	ENCFF499RLT	ENCFF047JOR	ENCFF649RHP	ENCFF805PRU	ENCSR856ZRV	ENCFF260RDP	ENCFF249RFJ	ENCFF343WPT	ENCFF435FBM
PTBP1	ENCSR064DXG	ENCFF035CXU	ENCFF140JMY	ENCFF707AEZ	ENCFF125RUG	ENCSR603TCV	ENCFF597DBP	ENCFF381REI	ENCFF709LHN	ENCFF613CGT
QKI	ENCSR330YOU	ENCFF836OVE	ENCFF695CMS	ENCFF439HQG	ENCFF440JJH	ENCSR603TCV	ENCFF597DBP	ENCFF381REI	ENCFF709LHN	ENCFF613CGT
RBFOX2	ENCSR767LLP	ENCFF445OJS	ENCFF292MTX	ENCFF794KLV	ENCFF790NSC	ENCSR104ABF	ENCFF651QPE	ENCFF776TXB	ENCFF905ARG	ENCFF482MPL
RBM15	ENCSR599PXD	ENCFF773VSW	ENCFF737QOH	ENCFF239XXF	ENCFF782YAV	ENCSR585KOJ	ENCFF809ZXU	ENCFF986UYH	ENCFF178VBQ	ENCFF761MBM
RBM22	ENCSR330KHN	ENCFF427AZY	ENCFF038EHT	ENCFF034EKP	ENCFF768VAQ	ENCSR997HCQ	ENCFF376QRC	ENCFF878EDX	ENCFF996GEV	ENCFF293GBJ
SF3B4	ENCSR148MQK	ENCFF777GTR	ENCFF352XRP	ENCFF927LGM	ENCFF702RGX	ENCSR603TCV	ENCFF597DBP	ENCFF381REI	ENCFF709LHN	ENCFF613CGT
SFPQ	ENCSR782MXN	ENCFF902MUZ	ENCFF993JYF	ENCFF213HCX	ENCFF259ZFG	ENCSR104ABF	ENCFF651QPE	ENCFF776TXB	ENCFF905ARG	ENCFF482MPL
SLTM	ENCSR185JGT	ENCFF407LUM	ENCFF158NHF	ENCFF800GSJ	ENCFF851DLZ	ENCSR491FOC	ENCFF803IXT	ENCFF412VND	ENCFF055FJV	ENCFF566QZD
SND1	ENCSR398LZW	ENCFF217VYI	ENCFF079FUR	ENCFF211ODD	ENCFF478BKD	ENCSR491FOC	ENCFF803IXT	ENCFF412VND	ENCFF055FJV	ENCFF566QZD
SRSF1	ENCSR094KBY	ENCFF456KPV	ENCFF711FKM	ENCFF098AXX	ENCFF694NKE	ENCSR603TCV	ENCFF597DBP	ENCFF381REI	ENCFF709LHN	ENCFF613CGT
SRSF9	ENCSR597XHH	ENCFF927VCB	ENCFF359NHC	ENCFF101MHH	ENCFF977AVT	ENCSR603TCV	ENCFF597DBP	ENCFF381REI	ENCFF709LHN	ENCFF613CGT
SUB1	ENCSR997FOT	ENCFF523LVA	ENCFF634LLZ	ENCFF889WRT	ENCFF304SJR	ENCSR491FOC	ENCFF803IXT	ENCFF412VND	ENCFF055FJV	ENCFF566QZD
SUGP2	ENCSR837QDN	ENCFF444ATM	ENCFF494HNY	ENCFF960IJT	ENCFF277XYJ	ENCSR246RRQ	ENCFF497QTC	ENCFF997JJB	ENCFF348XBK	ENCFF143QAT
SUPV3L1	ENCSR995RPB	ENCFF103ICB	ENCFF684PVM	ENCFF963IEY	ENCFF012QGJ	ENCSR856ZRV	ENCFF260RDP	ENCFF249RFJ	ENCFF343WPT	ENCFF435FBM
TAF15	ENCSR998RZI	ENCFF498XWX	ENCFF025CAE	ENCFF421SOO	ENCFF422YOO	ENCSR603TCV	ENCFF597DBP	ENCFF381REI	ENCFF709LHN	ENCFF613CGT
TRA2A	ENCSR030GZQ	ENCFF613NZW	ENCFF099KTB	ENCFF506OLL	ENCFF630OWG	ENCSR491FOC	ENCFF803IXT	ENCFF412VND	ENCFF055FJV	ENCFF566QZD
U2AF2	ENCSR426UUG	ENCFF518XDR	ENCFF646OVC	ENCFF341UWM	ENCFF141OTC	ENCSR104ABF	ENCFF651QPE	ENCFF776TXB	ENCFF905ARG	ENCFF482MPL
UCHL5	ENCSR684HTV	ENCFF282TQR	ENCFF211LWP	ENCFF178TZV	ENCFF078FNT	ENCSR856ZRV	ENCFF260RDP	ENCFF249RFJ	ENCFF343WPT	ENCFF435FBM
UPF1	ENCSR689MIY	ENCFF334YUH	ENCFF613JYH	ENCFF098NOF	ENCFF209ZXB	ENCSR691IVR	ENCFF827KIW	ENCFF522CQG	ENCFF323SGY	ENCFF678DFI
XPO5	ENCSR778RWJ	ENCFF398SFF	ENCFF042EVS	ENCFF973GYX	ENCFF907UDB	ENCSR279HMU	ENCFF154UWD	ENCFF029QJN	ENCFF931LCX	ENCFF931YGM
XRN2	ENCSR347ZHQ	ENCFF401PDR	ENCFF350KCP	ENCFF804TFF	ENCFF958VEJ	ENCSR856ZRV	ENCFF260RDP	ENCFF249RFJ	ENCFF343WPT	ENCFF435FBM
