## Supplemental Table S3 for "A novel NLP-based method and algorithm to discover RNA-binding protein (RBP) motifs, contexts, binding preferences, and interactions"

### Sheet: Suppl. Table S3A
Suppl. Table S3A: Median witness rate statistics across all RBPs in HepG2, computed at the global level (across all contexts) or local level (per true positive sequence) per RBP
Training stage	Median Global Witness Rate	Median Local Witness Rate
Initial	0.5	1
Contexts, pre-relabeling	0.526	0.758
Contexts, post-relabeling	0.356	0.547
Fold-change (Initial / Contexts, post-relabeling)	1.40449	1.82815

### Sheet: Suppl. Table S3B
Suppl. Table S3B: Median witness rate statistics across all RBPs in K562, computed at the global level (across all contexts) or local level (per true positive sequence) per RBP
Training stage	Median Global Witness Rate	Median Local Witness Rate
Initial	0.5	1
Contexts, pre-relabeling	0.514	0.734
Contexts, post-relabeling	0.351	0.544
Fold-change (Initial / Contexts, post-relabeling)	1.4245	1.83824
