## Supplemental Table S4 for "A novel NLP-based method and algorithm to discover RNA-binding protein (RBP) motifs, contexts, binding preferences, and interactions"

### Sheet: Suppl. Table S4
Suppl. Table S4: Frequencies of each motif instance in RBFOX2's discovered GCAUG motif
k-mer	Count	Frequency	Type	Status
GCAUG	457	0.609	consensus	known
GUGUG	112	0.149	instance	known
GCUUG	53	0.0707	instance	known
GCGUG	39	0.052	instance	novel
GCACG	28	0.0373	instance	known
GUUUG	20	0.0267	instance	known
GACUG	14	0.0187	instance	novel
GUUAG	11	0.0147	instance	novel
GGUAG	9	0.012	instance	novel
GUAUG	7	0.00933	instance	known
