## Supplemental Table S5 for "A novel NLP-based method and algorithm to discover RNA-binding protein (RBP) motifs, contexts, binding preferences, and interactions"

### Sheet: Suppl. Table S5
Suppl. Table S5: Motifs, contexts, and nucleotide preferences for all RBPs in HepG2
RBP	Motif Logo	Context Logo	Nucleotide Preference	PPM Heatmap
AKAP1	#VALUE!	#VALUE!	#VALUE!	#VALUE!
AQR	#VALUE!	#VALUE!	#VALUE!	#VALUE!
BCCIP	#VALUE!	#VALUE!	#VALUE!	#VALUE!
BCLAF1	#VALUE!	#VALUE!	#VALUE!	#VALUE!
BUD13	#VALUE!	#VALUE!	#VALUE!	#VALUE!
CDC40	#VALUE!	#VALUE!	#VALUE!	#VALUE!
CSTF2T	#VALUE!	#VALUE!	#VALUE!	#VALUE!
DDX3X	#VALUE!	#VALUE!	#VALUE!	#VALUE!
DDX55	#VALUE!	#VALUE!	#VALUE!	#VALUE!
DDX59	#VALUE!	#VALUE!	#VALUE!	#VALUE!
DDX6	#VALUE!	#VALUE!	#VALUE!	#VALUE!
DKC1	#VALUE!	#VALUE!	#VALUE!	#VALUE!
EFTUD2	#VALUE!	#VALUE!	#VALUE!	#VALUE!
EIF3D	#VALUE!	#VALUE!	#VALUE!	#VALUE!
EXOSC5	#VALUE!	#VALUE!	#VALUE!	#VALUE!
FAM120A	#VALUE!	#VALUE!	#VALUE!	#VALUE!
FASTKD2	#VALUE!	#VALUE!	#VALUE!	#VALUE!
FKBP4	#VALUE!	#VALUE!	#VALUE!	#VALUE!
FUBP3	#VALUE!	#VALUE!	#VALUE!	#VALUE!
FXR2	#VALUE!	#VALUE!	#VALUE!	#VALUE!
G3BP1	#VALUE!	#VALUE!	#VALUE!	#VALUE!
GRSF1	#VALUE!	#VALUE!	#VALUE!	#VALUE!
GRWD1	#VALUE!	#VALUE!	#VALUE!	#VALUE!
GTF2F1	#VALUE!	#VALUE!	#VALUE!	#VALUE!
HLTF	#VALUE!	#VALUE!	#VALUE!	#VALUE!
HNRNPC	#VALUE!	#VALUE!	#VALUE!	#VALUE!
HNRNPK	#VALUE!	#VALUE!	#VALUE!	#VALUE!
HNRNPL	#VALUE!	#VALUE!	#VALUE!	#VALUE!
HNRNPM	#VALUE!	#VALUE!	#VALUE!	#VALUE!
IGF2BP1	#VALUE!	#VALUE!	#VALUE!	#VALUE!
IGF2BP3	#VALUE!	#VALUE!	#VALUE!	#VALUE!
ILF3	#VALUE!	#VALUE!	#VALUE!	#VALUE!
KHSRP	#VALUE!	#VALUE!	#VALUE!	#VALUE!
LARP4	#VALUE!	#VALUE!	#VALUE!	#VALUE!
LIN28B	#VALUE!	#VALUE!	#VALUE!	#VALUE!
LSM11	#VALUE!	#VALUE!	#VALUE!	#VALUE!
MATR3	#VALUE!	#VALUE!	#VALUE!	#VALUE!
NCBP2	#VALUE!	#VALUE!	#VALUE!	#VALUE!
NKRF	#VALUE!	#VALUE!	#VALUE!	#VALUE!
PABPN1	#VALUE!	#VALUE!	#VALUE!	#VALUE!
PCBP1	#VALUE!	#VALUE!	#VALUE!	#VALUE!
PCBP2	#VALUE!	#VALUE!	#VALUE!	#VALUE!
PPIG	#VALUE!	#VALUE!	#VALUE!	#VALUE!
PRPF4	#VALUE!	#VALUE!	#VALUE!	#VALUE!
PRPF8	#VALUE!	#VALUE!	#VALUE!	#VALUE!
PTBP1	#VALUE!	#VALUE!	#VALUE!	#VALUE!
QKI	#VALUE!	#VALUE!	#VALUE!	#VALUE!
RBFOX2	#VALUE!	#VALUE!	#VALUE!	#VALUE!
RBM15	#VALUE!	#VALUE!	#VALUE!	#VALUE!
RBM22	#VALUE!	#VALUE!	#VALUE!	#VALUE!
RBM5	#VALUE!	#VALUE!	#VALUE!	#VALUE!
RPS3	#VALUE!	#VALUE!	#VALUE!	#VALUE!
SF3B4	#VALUE!	#VALUE!	#VALUE!	#VALUE!
SFPQ	#VALUE!	#VALUE!	#VALUE!	#VALUE!
SLTM	#VALUE!	#VALUE!	#VALUE!	#VALUE!
SND1	#VALUE!	#VALUE!	#VALUE!	#VALUE!
SRSF1	#VALUE!	#VALUE!	#VALUE!	#VALUE!
SRSF7	#VALUE!	#VALUE!	#VALUE!	#VALUE!
SRSF9	#VALUE!	#VALUE!	#VALUE!	#VALUE!
SUB1	#VALUE!	#VALUE!	#VALUE!	#VALUE!
SUGP2	#VALUE!	#VALUE!	#VALUE!	#VALUE!
SUPV3L1	#VALUE!	#VALUE!	#VALUE!	#VALUE!
TAF15	#VALUE!	#VALUE!	#VALUE!	#VALUE!
TRA2A	#VALUE!	#VALUE!	#VALUE!	#VALUE!
U2AF2	#VALUE!	#VALUE!	#VALUE!	#VALUE!
UCHL5	#VALUE!	#VALUE!	#VALUE!	#VALUE!
UPF1	#VALUE!	#VALUE!	#VALUE!	#VALUE!
XPO5	#VALUE!	#VALUE!	#VALUE!	#VALUE!
XRN2	#VALUE!	#VALUE!	#VALUE!	#VALUE!
ZC3H11A	#VALUE!	#VALUE!	#VALUE!	#VALUE!
ZNF800	#VALUE!	#VALUE!	#VALUE!	#VALUE!
