## Supplemental Table S6 for "A novel NLP-based method and algorithm to discover RNA-binding protein (RBP) motifs, contexts, binding preferences, and interactions"

### Sheet: Suppl. Table S6
Suppl. Table S6: Motifs, contexts, and nucleotide preferences for all RBPs in K562
RBP	Motif Logo	Context Logo	Nucleotide Preference	PPM Heatmap
AATF	#VALUE!	#VALUE!	#VALUE!	#VALUE!
AGGF1	#VALUE!	#VALUE!	#VALUE!	#VALUE!
AKAP8L	#VALUE!	#VALUE!	#VALUE!	#VALUE!
AQR	#VALUE!	#VALUE!	#VALUE!	#VALUE!
BUD13	#VALUE!	#VALUE!	#VALUE!	#VALUE!
CPSF6	#VALUE!	#VALUE!	#VALUE!	#VALUE!
CSTF2T	#VALUE!	#VALUE!	#VALUE!	#VALUE!
DDX24	#VALUE!	#VALUE!	#VALUE!	#VALUE!
DDX3X	#VALUE!	#VALUE!	#VALUE!	#VALUE!
DDX52	#VALUE!	#VALUE!	#VALUE!	#VALUE!
DDX55	#VALUE!	#VALUE!	#VALUE!	#VALUE!
DDX6	#VALUE!	#VALUE!	#VALUE!	#VALUE!
DHX30	#VALUE!	#VALUE!	#VALUE!	#VALUE!
DROSHA	#VALUE!	#VALUE!	#VALUE!	#VALUE!
EFTUD2	#VALUE!	#VALUE!	#VALUE!	#VALUE!
EIF3G	#VALUE!	#VALUE!	#VALUE!	#VALUE!
EIF4G2	#VALUE!	#VALUE!	#VALUE!	#VALUE!
EWSR1	#VALUE!	#VALUE!	#VALUE!	#VALUE!
EXOSC5	#VALUE!	#VALUE!	#VALUE!	#VALUE!
FAM120A	#VALUE!	#VALUE!	#VALUE!	#VALUE!
FASTKD2	#VALUE!	#VALUE!	#VALUE!	#VALUE!
FTO	#VALUE!	#VALUE!	#VALUE!	#VALUE!
FUS	#VALUE!	#VALUE!	#VALUE!	#VALUE!
GEMIN5	#VALUE!	#VALUE!	#VALUE!	#VALUE!
GRWD1	#VALUE!	#VALUE!	#VALUE!	#VALUE!
GTF2F1	#VALUE!	#VALUE!	#VALUE!	#VALUE!
HNRNPA1	#VALUE!	#VALUE!	#VALUE!	#VALUE!
HNRNPC	#VALUE!	#VALUE!	#VALUE!	#VALUE!
HNRNPK	#VALUE!	#VALUE!	#VALUE!	#VALUE!
HNRNPL	#VALUE!	#VALUE!	#VALUE!	#VALUE!
HNRNPM	#VALUE!	#VALUE!	#VALUE!	#VALUE!
IGF2BP1	#VALUE!	#VALUE!	#VALUE!	#VALUE!
IGF2BP2	#VALUE!	#VALUE!	#VALUE!	#VALUE!
KHDRBS1	#VALUE!	#VALUE!	#VALUE!	#VALUE!
KHSRP	#VALUE!	#VALUE!	#VALUE!	#VALUE!
LIN28B	#VALUE!	#VALUE!	#VALUE!	#VALUE!
LSM11	#VALUE!	#VALUE!	#VALUE!	#VALUE!
MATR3	#VALUE!	#VALUE!	#VALUE!	#VALUE!
MTPAP	#VALUE!	#VALUE!	#VALUE!	#VALUE!
NCBP2	#VALUE!	#VALUE!	#VALUE!	#VALUE!
NONO	#VALUE!	#VALUE!	#VALUE!	#VALUE!
NSUN2	#VALUE!	#VALUE!	#VALUE!	#VALUE!
PABPC4	#VALUE!	#VALUE!	#VALUE!	#VALUE!
PCBP1	#VALUE!	#VALUE!	#VALUE!	#VALUE!
PHF6	#VALUE!	#VALUE!	#VALUE!	#VALUE!
PRPF8	#VALUE!	#VALUE!	#VALUE!	#VALUE!
PTBP1	#VALUE!	#VALUE!	#VALUE!	#VALUE!
PUM1	#VALUE!	#VALUE!	#VALUE!	#VALUE!
PUM2	#VALUE!	#VALUE!	#VALUE!	#VALUE!
QKI	#VALUE!	#VALUE!	#VALUE!	#VALUE!
RBFOX2	#VALUE!	#VALUE!	#VALUE!	#VALUE!
RBM15	#VALUE!	#VALUE!	#VALUE!	#VALUE!
SAFB	#VALUE!	#VALUE!	#VALUE!	#VALUE!
SAFB2	#VALUE!	#VALUE!	#VALUE!	#VALUE!
SF3B4	#VALUE!	#VALUE!	#VALUE!	#VALUE!
SLTM	#VALUE!	#VALUE!	#VALUE!	#VALUE!
SMNDC1	#VALUE!	#VALUE!	#VALUE!	#VALUE!
SND1	#VALUE!	#VALUE!	#VALUE!	#VALUE!
SRSF1	#VALUE!	#VALUE!	#VALUE!	#VALUE!
SRSF7	#VALUE!	#VALUE!	#VALUE!	#VALUE!
TAF15	#VALUE!	#VALUE!	#VALUE!	#VALUE!
TARDBP	#VALUE!	#VALUE!	#VALUE!	#VALUE!
TIA1	#VALUE!	#VALUE!	#VALUE!	#VALUE!
TRA2A	#VALUE!	#VALUE!	#VALUE!	#VALUE!
U2AF1	#VALUE!	#VALUE!	#VALUE!	#VALUE!
U2AF2	#VALUE!	#VALUE!	#VALUE!	#VALUE!
UCHL5	#VALUE!	#VALUE!	#VALUE!	#VALUE!
UPF1	#VALUE!	#VALUE!	#VALUE!	#VALUE!
XRCC6	#VALUE!	#VALUE!	#VALUE!	#VALUE!
XRN2	#VALUE!	#VALUE!	#VALUE!	#VALUE!
YBX3	#VALUE!	#VALUE!	#VALUE!	#VALUE!
ZC3H11A	#VALUE!	#VALUE!	#VALUE!	#VALUE!
ZNF622	#VALUE!	#VALUE!	#VALUE!	#VALUE!
ZNF800	#VALUE!	#VALUE!	#VALUE!	#VALUE!
