## Supplemental Table S7 for "A novel NLP-based method and algorithm to discover RNA-binding protein (RBP) motifs, contexts, binding preferences, and interactions"

### Sheet: Suppl. Table S7A
Suppl. Table S7A: Significance testing for eCLIP enrichment over discovered motifs and contexts relative to matched random controls (HepG2)
RBP	Motif	Context
AKAP1	3.00342e-72	6.52818e-70
AQR	2.00165e-72	1.5008e-83
BCCIP	2.52029e-21	4.66244e-22
BCLAF1	9.58044e-180	5.06589e-189
BUD13	1.54696e-19	2.42382e-24
CDC40	1.89263e-23	1.10416e-23
CSTF2T	0	0
DDX3X	2.45249e-129	1.12433e-134
DDX55	4.43759e-09	5.1867e-10
DDX59	6.15816e-80	1.53186e-86
DDX6	1.54816e-10	2.79537e-11
DKC1	3.12939e-35	7.81019e-38
EFTUD2	4.70828e-93	1.037e-125
EIF3D	6.20735e-05	1.14147e-05
EXOSC5	3.54893e-10	5.6479e-11
FAM120A	2.68182e-158	8.34583e-171
FASTKD2	3.11047e-11	1.43409e-12
FKBP4	1.31898e-50	5.96276e-52
FUBP3	2.20593e-60	6.7765e-61
FXR2	2.53806e-46	1.20268e-46
G3BP1	8.15911e-22	1.38449e-20
GRSF1	1.3569e-16	4.80845e-17
GRWD1	5.07634e-90	2.10418e-86
GTF2F1	2.58859e-77	7.62527e-81
HLTF	1.07457e-25	1.74768e-26
HNRNPC	9.49386e-26	9.58952e-91
HNRNPK	1.37267e-136	3.74108e-138
HNRNPL	1.72627e-185	4.75527e-191
HNRNPM	2.50075e-194	1.27069e-206
IGF2BP1	3.2224e-24	1.22055e-23
IGF2BP3	1.95746e-18	1.93381e-17
ILF3	1.51563e-61	1.28489e-65
KHSRP	2.9015e-78	4.67383e-89
LARP4	1.46409e-52	1.11324e-51
LIN28B	6.24929e-22	7.10333e-23
LSM11	4.55541e-11	2.17722e-10
MATR3	6.45994e-181	9.12546e-199
NCBP2	2.84426e-48	4.83433e-52
NKRF	1.54706e-80	1.45833e-86
PABPN1	1.86919e-26	2.41181e-25
PCBP1	8.7827e-37	1.02041e-36
PCBP2	4.44459e-175	2.88051e-178
PPIG	1.89914e-99	2.81394e-119
PRPF4	3.15523e-193	8.62368e-213
PRPF8	1.71535e-126	1.90375e-128
PTBP1	5.90577e-201	4.42071e-212
QKI	3.42027e-205	2.17061e-226
RBFOX2	7.92489e-167	1.63158e-170
RBM15	6.42218e-20	1.79111e-20
RBM22	1.81616e-10	2.17218e-16
RBM5	9.86131e-10	7.14133e-10
RPS3	3.1919e-27	8.85732e-28
SF3B4	1.1028e-82	3.239e-89
SFPQ	4.85237e-16	1.51167e-17
SLTM	2.78102e-38	6.08901e-40
SND1	3.4161e-65	8.38045e-63
SRSF1	3.38691e-35	6.3837e-37
SRSF7	3.29257e-15	5.18862e-15
SRSF9	3.39923e-12	6.44035e-12
SUB1	2.8646e-30	4.75287e-32
SUGP2	1.35464e-258	6.47995e-275
SUPV3L1	0.000574179	9.74438e-06
TAF15	7.05834e-14	6.63881e-16
TRA2A	7.64716e-24	7.30066e-25
U2AF2	4.00556e-187	4.07219e-262
UCHL5	1.13809e-16	1.1183e-16
UPF1	4.72996e-99	3.43511e-100
XPO5	9.16895e-19	9.15176e-27
XRN2	3.90818e-19	2.74475e-23
ZC3H11A	5.33709e-06	2.92114e-06
ZNF800	7.87642e-12	3.44673e-12

### Sheet: Suppl. Table S7B
Suppl. Table S7B: Significance testing for eCLIP enrichment over discovered motifs and contexts relative to matched random controls (K562)
RBP	Motif	Context
AATF	1.07595e-14	6.52796e-18
AGGF1	1.25828e-106	1.61934e-107
AKAP8L	1.73937e-33	2.80781e-35
AQR	1.87133e-156	2.77275e-172
BUD13	4.15669e-36	3.58973e-42
CPSF6	1.94421e-16	1.09429e-15
CSTF2T	1.46483e-234	4.2192e-242
DDX24	2.87522e-32	2.94919e-30
DDX3X	4.5052e-81	7.87839e-88
DDX52	2.1786e-27	3.97932e-29
DDX55	5.84798e-17	1.22323e-20
DDX6	4.47892e-37	1.88101e-37
DHX30	1.84181e-13	2.69152e-14
DROSHA	1.35553e-49	9.58071e-63
EFTUD2	1.51879e-53	5.78499e-66
EIF4G2	3.94444e-90	3.43157e-95
EWSR1	3.49241e-273	1.54095e-280
EXOSC5	1.84221e-297	0
FAM120A	6.39926e-49	4.38801e-51
FASTKD2	6.60553e-14	6.92769e-19
FTO	9.33324e-19	5.97514e-22
FUS	5.14053e-89	2.02994e-92
GEMIN5	1.40693e-24	3.87665e-29
GRWD1	6.83772e-60	1.46248e-63
GTF2F1	2.14948e-114	3.5552e-131
HNRNPA1	0.00460502	0.000298137
HNRNPC	1.60646e-16	7.10389e-19
HNRNPK	1.74074e-80	6.10432e-86
HNRNPL	8.55498e-108	5.79771e-109
HNRNPM	2.05841e-107	2.58454e-109
IGF2BP1	3.6023e-45	1.56731e-46
IGF2BP2	3.94444e-40	1.18424e-39
KHDRBS1	4.20796e-46	2.80211e-48
KHSRP	0	0
LIN28B	2.40656e-42	3.16056e-41
LSM11	1.5549e-25	3.19193e-29
MATR3	2.27994e-146	1.56872e-144
MTPAP	1.27354e-18	5.33558e-20
NCBP2	1.33354e-08	3.43611e-09
NONO	4.03163e-105	7.76915e-109
NSUN2	6.49773e-06	6.82148e-06
PABPC4	8.47231e-43	1.67396e-48
PCBP1	2.05158e-61	1.25002e-58
PHF6	2.37709e-09	9.22142e-10
PRPF8	4.35995e-41	3.90774e-49
PTBP1	2.62738e-191	8.83957e-226
PUM1	1.29977e-25	1.86981e-26
PUM2	2.70998e-121	7.12873e-138
QKI	2.11973e-54	3.40532e-56
RBFOX2	5.26702e-50	7.9963e-54
RBM15	1.37416e-64	5.87002e-72
SAFB	1.00343e-08	1.05328e-08
SAFB2	2.81447e-44	6.05536e-44
SF3B4	8.83939e-77	7.76055e-85
SLTM	2.29084e-115	1.70493e-115
SMNDC1	9.37625e-68	3.36782e-74
SND1	1.64421e-27	1.20212e-24
SRSF1	9.75025e-14	6.72648e-14
SRSF7	2.90048e-12	2.30128e-12
TARDBP	6.91731e-206	2.89419e-209
TIA1	1.70289e-69	1.07613e-99
TRA2A	2.22521e-41	1.63829e-40
U2AF1	8.44886e-20	5.02996e-31
U2AF2	4.82944e-78	3.38399e-103
UCHL5	2.55645e-193	2.52446e-207
UPF1	3.63875e-119	2.79381e-108
XRCC6	0.00598107	4.99161e-05
XRN2	1.77525e-24	1.22397e-27
YBX3	5.73567e-64	7.61037e-69
ZC3H11A	6.84211e-23	2.16252e-27
ZNF800	7.53283e-32	1.53036e-30
