## Supplemental Table S8 for "A novel NLP-based method and algorithm to discover RNA-binding protein (RBP) motifs, contexts, binding preferences, and interactions"

### Sheet: Suppl. Table S8A
Suppl. Table S8A: Motif Discovery Ground-Truth Comparison in HepG2
RBP	Known Motif Consensus	Discovered Motif Consensus	Match
HNRNPC	poly(U)	UUUUU	1
HNRNPK	poly(C)	UCCCC	1
HNRNPL	CA-repeats	CACAC	1
HNRNPM	GU-rich	GUUUU	1
MATR3	UCUU	UCUUU	1
PABPN1	poly(A)	GCTGG	0
PCBP1	poly(C)	CCCCU	1
PCBP2	poly(C)	CCCUC	1
PTBP1	polypyrimidine	CUUUC	1
QKI	ACUAAC	CUAAC	1
RBFOX2	GCAUG	GCAUG	1
SRSF1	GGA	GAGGA	1
TRA2A	AGAA	AAGAA	1
U2AF2	polypyrimidine	UUUUC	1
		Accuracy rate	0.928571
*Literature review for known motifs of each RBP (i.e., evidence for column B) are located in Suppl. Table S8

### Sheet: Suppl. Table S8B
Suppl. Table S8B: Motif Discovery Ground-Truth Comparison in K562
RBP	Known Motif Consensus	Discovered Motif Consensus	Match
HNRNPC	poly(U)	UUUUU	1
HNRNPK	poly(C)	UCCCC	1
HNRNPL	CA-repeats	CACAC	1
HNRNPM	GU-rich	UGUGG	1
MATR3	UCUU	UCUUC	1
PCBP1	poly(C)	CCCCU	1
PTBP1	polypyrimidine	CUUUC	1
PUM2	UGUANAUA	UGUAA	1
QKI	ACUAAC	ACUAA	1
RBFOX2	GCAUG	GGGGG	0
SRSF1	GGA	GAGGA	1
TARDBP	UG-/GU-repeats	UGUGU	1
TRA2A	AGAA	GAAGA	1
U2AF2	polypyrimidine	UUUUU	1
		Accuracy rate	0.928571
*Literature review for known motifs of each RBP (i.e., evidence for column B) are located in Suppl. Table S8
