## Supplemental Table S10 for "A novel NLP-based method and algorithm to discover RNA-binding protein (RBP) motifs, contexts, binding preferences, and interactions"

### Sheet: Suppl. Table S10A
Suppl. Table S10A: Context Discovery Comparison (HepG2)
RBP	Discovered Context Logo	Discovered Context PFM	Discovered Nucleotide Preference	Averaged Nucleotide Preference (Dominguez et al., 2018)	Match	Comments (if any)
FUBP3	#VALUE!	#VALUE!	U-rich	U-rich	1	Discovered nt preference corresponds with in vitro-derived nt preference
HNRNPC	#VALUE!	#VALUE!	U-rich	C-rich	Not significant	Despite the in vitro-derived motif's average preference for Cs, the detailed context is more varied: U-, G-, and C-rich on the left-hand side of the motif, and C-rich on the right-hand side of the motif
HNRNPK	#VALUE!	#VALUE!	C-rich	C-rich	1	Discovered nt preference corresponds with in vitro-derived nt preference
HNRNPL	#VALUE!	#VALUE!	CA-rich	C-rich	0	Despite the in vitro-derived motif exhibiting a preference for Cs, it has a relatively strong underlying presence of As, especially at positions adjacent to the motif; The discovered context shows a depletion in Gs, similar to the in vitro-derived context
IGF2BP1	#VALUE!	#VALUE!	No strong preference	C-rich	0	Slightly C-rich, albeit asymmetric. Despite not showing a distinct nt preference, the discovered context shows a depletion in Gs, similar to the in vitro-derived context
KHSRP	#VALUE!	#VALUE!	U-rich	U-rich	Not significant	Discovered nt preference corresponds with in vitro-derived nt preference
PCBP1	#VALUE!	#VALUE!	C-rich	C-rich	1	Discovered nt preference corresponds with in vitro-derived nt preference
PCBP2	#VALUE!	#VALUE!	C-rich	C-rich	1	Discovered nt preference corresponds with in vitro-derived nt preference
RBFOX2	#VALUE!	#VALUE!	G-rich	G-rich	1	Discovered nt preference corresponds with in vitro-derived nt preference
RBM22	#VALUE!	#VALUE!	GC-rich	AU-rich	Not significant	Despite the in vitro-derived motif's average preference for As and Cs, the detailed context is CA-rich on the left-hand side of the motif and UA-rich on the right-hand side of the motif
SFPQ	#VALUE!	#VALUE!	G-rich	C-rich	0	Despite the in vitro-derived motif's average preference for Cs, the detailed context is C-rich on the left-hand side of the motif but G-rich on the right-hand side of the motif
SRSF9	#VALUE!	#VALUE!	G-rich	AG-rich	Not significant	In vitro-derived motif's detailed context is GA-rich on left-hand side of the motif and AG-rich on right-hand side of the motif
TAF15	#VALUE!	#VALUE!	G-rich	G-rich	Not significant	In vitro-derived motif's detailed context is G-rich on left-hand side of the motif and GU-rich on right-hand side of the motif
TRA2A	#VALUE!	#VALUE!	AG-rich	AC-rich	Not significant	Despite the in vitro-derived motif's average preference for As and Cs, the detailed context is GC-rich on the left-hand side of the motif and AC-rich on the right-hand side of the motif.

### Sheet: Suppl. Table S10B
Suppl. Table S10B: Context Nucleotide Preference and Symmetry (HepG2)
RBP	Left context	Motif	Right context	Full context	Symmetry	Concordance between Motif and Context
AKAP1	C	C	C	C	symmetric	same
AQR	G	G	G	G	symmetric	same
BCCIP	G	G/U	G	G	symmetric	different
BCLAF1	A	A	A	A	symmetric	same
BUD13	G	G	G	G	symmetric	same
CDC40	A/C	A/C	A/C	A/C	symmetric	same
CSTF2T	G	G	G	G	symmetric	same
DDX3X	G	C/G	G	G	symmetric	different
DDX55	U	U	U	U	symmetric	same
DDX59	C	C	C	C	symmetric	same
DDX6	G/U	G/U	C/G/U	C/G/U	asymmetric	different
DKC1	G/U	G/U	G/U	G/U	symmetric	same
EFTUD2	G	G	G	G	symmetric	same
EIF3D	G	G	G	G	symmetric	same
EXOSC5	G	G/U	G	G	symmetric	different
FAM120A	G	G	G	G	symmetric	same
FASTKD2	G	G	G	G	symmetric	same
FKBP4	G	G	G	G	symmetric	same
FUBP3	U	G/U	U	U	symmetric	different
FXR2	A	A/G	A	A	symmetric	different
G3BP1	A/G	A/G	A/G	A/G	symmetric	same
GRSF1	G	G	G	G	symmetric	same
GRWD1	A	A/G	A	A	symmetric	different
GTF2F1	G	G	G	G	symmetric	same
HLTF	A	A/G	A	A	symmetric	different
HNRNPC	U	U	U	U	symmetric	same
HNRNPK	C	C	C	C	symmetric	same
HNRNPL	A/C	A/C	A/C	A/C	symmetric	same
HNRNPM	U	U	U	U	symmetric	same
IGF2BP1	C/U	A/C	A/C	A/C	asymmetric	same
IGF2BP3	C	C/U	C/U	C/U	asymmetric	same
ILF3	C	G	G	C/G/U	asymmetric	different
KHSRP	U	G/U	U	U	symmetric	different
LARP4	C/G	G	G	C/G	asymmetric	different
LIN28B	A/G/U	G/U	G/U	A/G/U	asymmetric	different
LSM11	G	G	G	G	symmetric	same
MATR3	U	U	U	U	symmetric	same
NCBP2	G	C/G	G	G	symmetric	different
NKRF	G	G	G	G	symmetric	same
PABPN1	C/G	G	G	C/G	asymmetric	different
PCBP1	C	C	C	C	symmetric	same
PCBP2	C	C	C	C	symmetric	same
PPIG	G	G	G	G	symmetric	same
PRPF4	G	G	G	G	symmetric	same
PRPF8	G	G	G	G	symmetric	same
PTBP1	U	C/U	U	U	symmetric	different
QKI	U	A/C	U	U	symmetric	different
RBFOX2	G	G	G	G	symmetric	same
RBM15	C/G	C/G	C	C/G	asymmetric	same
RBM22	G	C/G	G	G	symmetric	different
RBM5	G	G	G	G	symmetric	same
RPS3	G	G	G	G	symmetric	same
SF3B4	G	C/U	C	C/G	asymmetric	different
SFPQ	G	G	G	G	symmetric	same
SLTM	G	G	G	G	symmetric	same
SND1	C/G	G	C/G	C/G	symmetric	different
SRSF1	G	A/G	G	G	symmetric	different
SRSF7	G	G/U	G/U	G/U	asymmetric	same
SRSF9	G	G	G	G	symmetric	same
SUB1	U	G/U	U	U	symmetric	different
SUGP2	U	C/U	U	U	symmetric	different
SUPV3L1	G	G	C/G	C/G	asymmetric	different
TAF15	G	G	G	G	symmetric	same
TRA2A	A	A	A	A	symmetric	same
U2AF2	U	U	U	U	symmetric	same
UCHL5	A/G	A/G	A/G	A/G	symmetric	same
UPF1	C/G	G	C/G	C/G	symmetric	different
XPO5	C	A/C	C	C	symmetric	different
XRN2	G	G	G	G	symmetric	same
ZC3H11A	U	U	U	U	symmetric	same
ZNF800	A	A/G	A/G	A/G	asymmetric	same

### Sheet: Suppl. Table S10C
Suppl. Table S10C: Context Nucleotide Preference and Symmetry (K562)
RBP	Left context	Motif	Right context	Full context	Symmetry	Concordance between Motif and Context
AATF	G	G/U	G	G	symmetric	different
AGGF1	A/C	A/C	A/C	A/C	symmetric	same
AKAP8L	G	A/C	C/G	G	asymmetric	different
AQR	G	G	G	G	symmetric	same
BUD13	G	G	G	G	symmetric	same
CPSF6	A/G	A/G	A	A	asymmetric	different
CSTF2T	G	G	G	G	symmetric	same
DDX24	G	G	G	G	symmetric	same
DDX3X	G	C/G	G	G	symmetric	different
DDX52	G	G	G	G	symmetric	same
DDX55	G	G	C/G	G	asymmetric	same
DDX6	G	G	G	G	symmetric	same
DHX30	G	C	G	G	symmetric	different
DROSHA	G	G	G	G	symmetric	same
EFTUD2	G	G	G	G	symmetric	same
EIF3G	G	G	C/G	G	asymmetric	same
EIF4G2	G	G/U	G/U	G/U	asymmetric	same
EWSR1	G	G	G	G	symmetric	same
EXOSC5	U	U	U	U	symmetric	same
FAM120A	G	G	G	G	symmetric	same
FASTKD2	G	G	G	G	symmetric	same
FTO	G	G	G	G	symmetric	same
FUS	G	G	G	G	symmetric	same
GEMIN5	G	C/G	G	G	symmetric	different
GRWD1	A/G	A/G	A/G	A/G	symmetric	same
GTF2F1	G	G	G	G	symmetric	same
HNRNPA1	A/G	A/G	A/G	A/G	symmetric	same
HNRNPC	U	U	U	U	symmetric	same
HNRNPK	C	C	C	C	symmetric	same
HNRNPL	A/C	A/C	A/C	A/C	symmetric	same
HNRNPM	G/U	G/U	G/U	G/U	symmetric	same
IGF2BP1	U	G/U	U	U	symmetric	different
IGF2BP2	C	C	C	C	symmetric	same
KHDRBS1	A	A	A	A	symmetric	same
KHSRP	U	U	U	U	symmetric	same
LIN28B	G/U	A/U	A/G/U	G/U	asymmetric	different
LSM11	G	G	G	G	symmetric	same
MATR3	U	C/U	U	U	symmetric	different
MTPAP	G	G	G	G	symmetric	same
NCBP2	G	G	G	G	symmetric	same
NONO	G	C/G	G	G	symmetric	different
NSUN2	A/C/G	C/G	C/U	A/C/U	asymmetric	different
PABPC4	G	G	G	G	symmetric	same
PCBP1	C	C	C	C	symmetric	same
PHF6	G	G/U	G	G	symmetric	different
PRPF8	G/U	G/U	G/U	G/U	symmetric	same
PTBP1	U	C/U	U	U	symmetric	different
PUM1	A/G	A/G	A	A/G	asymmetric	same
PUM2	U	A/U	U	U	symmetric	different
QKI	U	A	U	U	symmetric	different
RBFOX2	G	G	G	G	symmetric	same
RBM15	G	C/G	C/G	G	asymmetric	different
SAFB	A/G	A/G	A/G/U	A/G/U	asymmetric	different
SAFB2	A	A/G	A	A	symmetric	different
SF3B4	C/U	C	C	C	asymmetric	same
SLTM	G	G	G	G	symmetric	same
SMNDC1	G	G	G	G	symmetric	same
SND1	C/U	C/U	U	U	asymmetric	different
SRSF1	G	A/G	G	G	symmetric	different
SRSF7	G	G	G	G	symmetric	same
TAF15	A/G	U	G	G	asymmetric	different
TARDBP	G/U	G/U	G/U	G/U	symmetric	same
TIA1	U	U	U	U	symmetric	same
TRA2A	A	A/G	A	A	symmetric	different
U2AF1	U	U	U	U	symmetric	same
U2AF2	U	U	U	U	symmetric	same
UCHL5	A	A/G	A/G	A/G	asymmetric	same
UPF1	G/U	G/U	G/U	G/U	symmetric	same
XRCC6	C/G	G	C/G	C/G	symmetric	different
XRN2	G	G	G	G	symmetric	same
YBX3	A/C	C/U	A/C	A/C	symmetric	different
ZC3H11A	U	U	U	U	symmetric	same
ZNF622	A	A	A	A	symmetric	same
ZNF800	A	A/G	A	A	symmetric	different
