## Supplemental Table S13 for "A novel NLP-based method and algorithm to discover RNA-binding protein (RBP) motifs, contexts, binding preferences, and interactions"

### Sheet: Suppl. Table S13A
Suppl. Table S13A: Features supporting the interaction between HNRNPK and PCBP2
			Reference
			HNRNPK	PCBP2
Motif KLD	Comparison	HNRNPK	0	7.218
		PCBP2	6.70163	0
Context KLD		HNRNPK	0	9.35603
		PCBP2	8.83685	0
Cross-prediction AUPR		HNRNPK	98.1432	96.9842
		PCBP2	93.8662	96.6445
Percent of Motif Instance Overlaps		HNRNPK	100	4.17284
		PCBP2	5.89375	100
Percent of Motif Instance Co-occurrence		HNRNPK	0	13.7727
		PCBP2	18.2464	0
Total Number of Motif Instances			6323	9240

### Sheet: Suppl. Table S13B
Suppl. Table S13B: Features supporting the interaction between PCBP1 and PCBP2
			Reference
			PCBP1	PCBP2
Motif KLD	Comparison	PCBP1	0	7.69342
		PCBP2	7.03637	0
Context KLD		PCBP1	0	13.6643
		PCBP2	13.4823	0
Cross-prediction AUPR		PCBP1	90.9233	92.2104
		PCBP2	94.7882	96.6445
Percent of Motif Instance Overlaps		PCBP1	100	2.10922
		PCBP2	18.7755	100
Percent of Motif Instance Co-occurrence		PCBP1	0	3.68259
		PCBP2	24.2857	0
Total Number of Motif Instances			1061	9240

### Sheet: Suppl. Table S13C
Suppl. Table S13C: Features supporting the interaction between PCBP2 and PTBP1
			Reference
			PCBP2	PTBP1
Motif KLD	Comparison	PCBP2	0	4.41518
		PTBP1	6.21622	0
Context KLD		PCBP2	0	9.90468
		PTBP1	11.5946	0
Cross-prediction AUPR		PCBP2	96.6445	91.3623
		PTBP1	93.1789	97.2949
Percent of Motif Instance Overlaps		PCBP2	100	1.6583
		PTBP1	1.59617	100
Percent of Motif Instance Co-occurrence		PCBP2	0	8.56008
		PTBP1	8.60791	0
Total Number of Motif Instances			9240	8844

### Sheet: Suppl. Table S13D
Suppl. Table S13D: Features supporting the interaction between MATR3 and PTBP1
			Reference
			MATR3	PTBP1
Motif KLD	Comparison	MATR3	0	13.2097
		PTBP1	14.88	0
Context KLD		MATR3	0	18.5801
		PTBP1	21.1243	0
Cross-prediction AUPR		MATR3	91.084	86.4439
		PTBP1	95.7463	97.2949
Percent of Motif Instance Overlaps		MATR3	100	2.26556
		PTBP1	2.45422	100
Percent of Motif Instance Co-occurrence		MATR3	0	8.13967
		PTBP1	8.21465	0
Total Number of Motif Instances			7973	8844

### Sheet: Suppl. Table S13E
Suppl. Table S13E: Features supporting the interaction between MATR3 and SUGP2
			Reference
			MATR3	SUGP2
Motif KLD	Comparison	MATR3	0	1.87105
		SUGP2	3.77532	0
Context KLD		MATR3	0	2.45815
		SUGP2	4.34388	0
Cross-prediction AUPR		MATR3	91.084	91.5844
		SUGP2	78.3372	82.2728
Percent of Motif Instance Overlaps		MATR3	100	7.62998
		SUGP2	13.7335	100
Percent of Motif Instance Co-occurrence		MATR3	0	7.73566
		SUGP2	13.0595	0
Total Number of Motif Instances			7973	14553
