## Supplemental Table S15 for "A novel NLP-based method and algorithm to discover RNA-binding protein (RBP) motifs, contexts, binding preferences, and interactions"

### Sheet: Suppl. Table S15A
Suppl. Table S15A: Features of proposed interaction between CSTF2T, FAM120A, GTF2F1, and PRPF4
			Reference
			CSTF2T	FAM120A	GTF2F1	PRPF4
Motif KLD	Comparison	CSTF2T	0	1.03228	2.40566	3.08147
		FAM120A	1.52109	0	3.30202	3.7295
		GTF2F1	2.45291	1.95087	0	2.39617
		PRPF4	5.60425	3.17957	1.49251	0
Context KLD		CSTF2T	0	1.78774	3.69403	4.12245
		FAM120A	2.28351	0	4.03393	4.31162
		GTF2F1	3.76354	2.69517	0	2.79643
		PRPF4	6.68339	3.77264	1.88677	0
Cross-prediction AUPR		CSTF2T	92.232	91.6484	90.2209	90.0908
		FAM120A	93.2529	93.6483	93.5948	93.7643
		GTF2F1	87.6264	88.628	95.6668	88.7903
		PRPF4	91.5602	93.4769	93.9814	93.7526
Percent of Motif Instance Overlaps		CSTF2T	100	29.2759	17.5697	10.4055
		FAM120A	11.7673	100	28.0848	18.3203
		GTF2F1	3.26954	13.0543	100	15.4076
		PRPF4	5.02891	21.96	39.6191	100
Percent of Motif Instance Co-occurrence		CSTF2T	0	24.233	22.0762	17.394
		FAM120A	10.7855	0	13.3315	9.29395
		GTF2F1	4.65012	6.84387	0	9.24249
		PRPF4	8.67225	10.8931	19.5547	0
Total Number of Motif Instances			20882	8237	3784	10263

### Sheet: Suppl. Table S15B
Suppl. Table S15B: Features of candidate interacting rG4-binding proteins
			Reference
			CSTF2T	DDX3X	EFTUD2	FAM120A	FASTKD2	FKBP4	GRSF1	GTF2F1	NCBP2	NKRF	PRPF4	RBFOX2	SLTM	XRN2
Motif KLD	Comparison	CSTF2T	0	3.60327	0.827953	1.03228	2.73826	7.56546	1.34859	2.40566	5.52251	0.973581	3.08147	18.055	1.69288	2.65903
		DDX3X	4.78467	0	5.98742	6.75827	5.41983	9.89907	6.46464	12.7813	16.6648	5.48533	12.634	16.9576	6.13418	5.78731
		EFTUD2	1.50926	6.3442	0	1.79825	8.79237	6.03996	1.84492	2.28225	10.3012	0.607453	2.05208	21.6707	1.73058	8.16136
		FAM120A	1.52109	8.16006	1.5559	0	4.1636	5.048	1.39193	3.30202	6.89002	1.30757	3.7295	16.5094	2.44819	5.00095
		FASTKD2	2.0643	4.27977	3.40228	2.48855	0	4.17802	1.65099	5.7588	6.22365	3.28055	6.30417	8.12227	4.44894	0.862702
		FKBP4	4.44619	12.0252	4.30807	2.87261	4.97909	0	2.60483	6.70622	8.67658	3.66254	7.02374	8.63389	6.49492	5.44593
		GRSF1	1.08889	5.49004	1.41151	0.8242	2.34621	3.30108	0	4.03773	7.52779	1.35806	4.50583	10.0013	2.91129	2.84571
		GTF2F1	2.45291	9.43513	2.41438	1.95087	6.62912	7.49453	2.84193	0	4.18485	2.58209	2.39617	17.4284	2.20562	6.91283
		NCBP2	7.28687	15.543	7.50364	6.00581	6.44333	7.59758	6.86987	2.9243	0	7.80259	4.4489	14.6075	7.23571	7.75079
		NKRF	1.28995	7.3478	0.445874	0.845649	6.69753	4.35181	1.81945	2.75429	7.19504	0	2.7201	17.8721	1.6042	6.72597
		PRPF4	5.60425	19.7266	3.92921	3.17957	10.4971	6.48719	4.05479	1.49251	5.79248	4.37896	0	20.1837	5.25083	10.994
		RBFOX2	18.1753	18.6311	20.4746	17.1555	10.3343	9.9271	14.1982	23.3301	20.1414	19.9299	24.4535	0	22.1473	14.7322
		SLTM	1.23262	4.61107	1.06294	1.55875	5.19168	6.58245	1.96982	1.59964	5.8971	1.10288	1.90306	13.5059	0	5.26036
		XRN2	2.20749	3.99494	3.39133	2.86026	0.870497	4.45858	2.11303	7.07402	8.40077	3.1327	8.03549	12.7105	4.76926	0
Context KLD		CSTF2T	0	5.68681	1.05693	1.78774	5.16178	8.41806	3.67086	3.69403	6.8721	1.44595	4.12245	19.2232	2.49484	5.03033
		DDX3X	6.97757	0	8.14729	9.8987	8.93949	11.795	10.6175	16.4979	18.3888	7.68275	16.3821	21.0333	9.09558	7.01953
		EFTUD2	1.74043	8.42312	0	2.54277	11.2463	7.00353	4.17293	3.55532	11.6313	1.04097	3.17897	22.807	2.71914	10.5449
		FAM120A	2.28351	11.367	2.30786	0	6.56107	6.70666	3.63585	4.03393	8.45369	2.11742	4.31162	18.0753	3.70667	8.03938
		FASTKD2	4.68848	7.89908	6.04431	4.98068	0	6.92473	6.11394	8.06669	9.09448	5.90644	8.89536	11.8387	7.45086	3.96473
		FKBP4	5.29808	13.8499	5.2657	4.47357	7.60431	0	5.55866	8.49259	10.0622	4.78614	8.70369	10.6872	7.9371	7.49935
		GRSF1	3.63405	9.81339	4.00327	3.17624	6.79552	6.42803	0	6.96939	10.748	3.99634	7.31399	13.1482	5.9261	7.34865
		GTF2F1	3.76354	13.2778	3.71774	2.69517	8.8119	9.30419	5.76948	0	6.15459	3.93703	2.79643	19.742	3.63876	10.4199
		NCBP2	8.68367	17.283	8.8843	7.57259	9.27958	9.01523	10.0249	4.85351	0	9.42774	6.4289	17.8462	9.03872	9.49961
		NKRF	1.7715	9.47149	0.884129	1.64277	9.20094	5.48968	4.35105	4.08018	8.72104	0	3.9	19.1629	2.86175	9.05588
		PRPF4	6.68339	23.6874	5.09911	3.77264	12.9374	8.22938	6.80616	1.88677	7.83478	5.59135	0	21.9472	6.50141	14.6246
		RBFOX2	19.3182	22.5414	21.6031	18.6953	13.8044	11.8224	17.1793	25.5724	23.118	21.2063	26.1595	0	24.0694	18.4806
		SLTM	2.05673	7.46723	2.07058	2.79304	7.96865	8.02751	4.74673	2.99887	7.62541	2.34084	3.14079	15.4532	0	8.37282
		XRN2	4.79797	5.25831	5.90558	5.90855	4.06728	6.69498	6.56786	10.6827	10.1949	5.63265	11.7244	16.8624	8.1724	0
Cross-prediction AUPR		CSTF2T	92.232	87.7637	92.4979	91.6484	88.4902	91.3528	87.3495	90.2209	88.6138	91.304	90.0908	89.5794	91.3848	90.4352
		DDX3X	84.8108	91.2554	86.4214	83.2789	81.7552	83.5707	78.5327	80.2279	84.9572	84.6912	79.9766	78.6089	84.9245	83.3305
		EFTUD2	83.8602	80.4513	85.1587	83.9805	79.5507	82.3811	81.7898	82.9394	81.8644	84.1968	83.356	82.6492	81.6804	81.7166
		FAM120A	93.2529	87.5472	93.5177	93.6483	90.0221	92.9831	93.0606	93.5948	91.6359	93.7051	93.7643	92.3927	91.604	91.2173
		FASTKD2	84.5128	79.4786	84.5435	84.9499	83.5976	83.1357	85.139	84.5684	82.9567	84.0738	85.2168	82.7469	82.9226	81.3733
		FKBP4	95.9816	90.6411	94.8078	94.5625	89.8265	88.5245	90.9258	92.4274	91.6103	93.8453	93.2951	92.9558	94.0448	91.8609
		GRSF1	87.4586	82.2022	89.2662	91.5525	84.8866	88.7706	94.4361	90.9216	87.2937	90.2274	91.8036	88.3148	85.9913	86.3259
		GTF2F1	87.6264	81.2422	87.2817	88.628	84.148	87.5766	87.0894	95.6668	86.8308	87.6474	88.7903	87.3426	86.2737	86.0824
		NCBP2	83.6602	82.4805	85.2336	84.1168	81.5959	82.8332	83.214	84.0488	88.6516	83.9078	84.242	77.201	82.8653	80.1155
		NKRF	93.6674	90.6702	94.2482	94.0914	90.4214	93.1314	92.3785	92.5169	91.8782	91.1926	93.499	92.42	92.146	92.007
		PRPF4	91.5602	84.7001	92.4343	93.4769	89.2476	92.0654	93.1749	93.9814	91.1551	92.8072	93.7526	91.5406	90.3863	89.7393
		RBFOX2	84.6051	79.9087	85.0141	84.8305	78.8901	84.8585	84.1251	84.3476	79.9939	85.3507	83.6302	93.4503	82.0203	79.8597
		SLTM	92.114	87.4333	91.8778	90.4855	88.3789	90.8913	87.144	89.5727	88.2929	90.3808	89.1118	88.0065	91.4444	88.7747
		XRN2	95.3878	92.5421	94.92	93.462	91.8041	92.6783	89.6487	93.1015	92.258	94.0737	91.4151	91.0421	93.4837	91.0841
Percent of Motif Instance Overlaps		CSTF2T	100	0.363363	3.90943	29.2759	20.2857	10.3421	7.06837	17.5697	1.23704	25	10.4055	0.721501	17.3913	12.5276
		DDX3X	0.144537	100	0.374654	0.211154	1.71429	0.159109	1.62225	0.375536	9.99666	0.221893	0.247015	0.0641334	0.167224	1.47384
		EFTUD2	1.1862	0.288184	100	1.92523	10.2857	1.27287	2.20162	4.72103	0.835841	2.81065	4.55949	0.416867	1.83946	7.59027
		FAM120A	11.7673	0.213006	2.54113	100	13.7143	9.22832	7.41599	28.0848	0.835841	14.8915	18.3203	0.785634	9.699	6.85335
		FASTKD2	0.353868	0.0751785	0.586415	0.596199	100	0.397772	0.811124	1.20708	0.267469	0.641026	0.4014	0.0641334	0.919732	1.47384
		FKBP4	0.657895	0.0250595	0.260629	1.44081	1.42857	100	0.23175	0.858369	0.133735	1.60256	1.02923	0.160333	2.50836	1.32646
		GRSF1	0.304027	0.175417	0.293207	0.794932	2	0.159109	100	1.04614	0.167168	0.419132	0.936599	0.0481	0.668896	0.36846
		GTF2F1	3.26954	0.175417	2.86692	13.0543	12.8571	2.54574	4.40324	100	0.902708	5.54734	15.4076	0.416867	4.68227	3.83198
		NCBP2	0.18441	3.75893	0.407232	0.31052	2.28571	0.318218	0.579374	0.724249	100	0.295858	0.277892	0.0801667	0.501672	1.47384
		NKRF	5.05881	0.112768	1.85698	7.53944	7.14286	5.09149	1.96987	6.06223	0.401204	100	4.11692	0.272567	7.02341	6.70597
		PRPF4	5.02891	0.313244	7.19987	21.96	10.8571	7.71679	10.197	39.6191	0.835841	9.86193	100	1.1544	7.35786	5.08475
		RBFOX2	0.224282	0.050119	0.423522	0.60862	1.14286	0.795545	0.347625	0.697425	0.167168	0.419132	0.741046	100	0.250836	0.147384
		SLTM	1.04167	0.0250595	0.358365	1.44081	3.14286	2.38663	0.926999	1.50215	0.200602	2.07101	0.926307	0.0481	100	1.69492
		XRN2	0.852273	0.250595	1.69409	1.15514	6	1.43198	0.579374	1.39485	0.668673	2.24359	0.710169	0.0320667	1.92308	100
Percent of Motif Instance Co-occurrence		CSTF2T	0	2.86931	4.43069	24.233	36.5714	47.8123	6.48899	22.0762	7.6563	14.0039	17.394	8.14494	12.2074	29.3294
		DDX3X	1.09649	0	2.21534	1.37871	5.14286	2.54574	12.1669	4.98927	14.4099	1.82446	3.28324	0.561167	1.50502	2.50553
		EFTUD2	1.42045	1.81681	0	3.17973	6.57143	7.39857	2.43337	7.43026	4.01204	3.77219	6.76204	4.53744	3.34448	13.8541
		FAM120A	10.7855	1.31562	4.36553	0	31.1429	28.7192	6.02549	13.3315	4.94818	10.4536	9.29395	7.02261	8.27759	22.1813
		FASTKD2	0.772528	0.225536	0.488679	1.46566	0	4.53461	1.96987	2.92382	1.06988	1.40533	1.68794	0.368767	1.08696	2.57922
		FKBP4	3.45893	0.451071	1.61264	4.67023	15.7143	0	2.43337	4.53326	2.40722	5.8925	2.76863	0.801667	7.69231	9.2115
		GRSF1	0.333931	1.3908	0.325786	0.658303	4	1.67064	0	1.42167	1.40421	0.345168	1.15274	0.561167	0.334448	1.17907
		GTF2F1	4.65012	2.35559	4.98453	6.84387	28.5714	13.4447	6.60487	0	7.08793	5.22682	9.24249	4.1847	4.01338	20.2653
		NCBP2	1.2809	5.95164	2.00358	1.98733	9.14286	6.04614	5.33024	5.79399	0	2.41617	3.99341	0.4329	3.67893	3.61091
		NKRF	3.41407	0.964791	2.52484	5.57695	15.7143	18.4566	1.62225	5.52575	3.14276	0	4.32277	2.58137	4.01338	22.1076
		PRPF4	8.67225	3.90928	10.4414	10.8931	39.4286	19.4113	12.2827	19.5547	12.103	9.78797	0	9.63604	6.52174	26.2343
		RBFOX2	2.71132	0.463601	4.65874	5.65147	6	3.97772	3.93975	6.94742	0.902708	3.77219	6.4224	0	2.59197	4.78998
		SLTM	0.94697	0.288184	0.684151	1.36629	4.85714	7.47812	0.579374	1.4485	1.40421	1.33136	1.03952	0.529101	0	5.5269
		XRN2	2.20295	0.463601	3.32302	3.9995	10	9.62609	2.20162	7.5912	1.43765	7.49507	4.10663	1.07423	6.02007	0
Total Number of Motif Instances			20882	8518	6312	8237	356	1271	920	3784	3075	4119	10263	6634	1213	1382
