## Supplemental Table S16 for "A novel NLP-based method and algorithm to discover RNA-binding protein (RBP) motifs, contexts, binding preferences, and interactions"

### Sheet: Suppl. Table 16
Suppl. Table 16: Features of spliceosomal proteins
			Reference
			AQR	BUD13	CDC40	EFTUD2	PPIG	PRPF4	PRPF8	RBM22	SF3B4	U2AF2
Motif KLD	Comparison	AQR	0	0.861186	37.9124	5.92558	4.01075	9.16132	7.41492	22.3801	15.1825	26.0153
		BUD13	0.338371	0	29.6014	4.27507	4.81372	7.09455	8.19676	11.8083	10.6067	20.1598
		CDC40	24.5651	23.6271	0	19.9903	22.3303	21.3113	21.4886	9.26502	14.6542	18.0807
		EFTUD2	6.93543	6.66384	28.6552	0	12.0461	2.05208	15.0154	12.6636	18.9018	21.2791
		PPIG	2.96962	3.21965	30.8737	10.057	0	13.6008	1.01744	27.228	15.9181	34.8955
		PRPF4	6.5444	6.36024	27.5452	3.92921	10.8341	0	13.7244	18.8047	23.9415	20.3895
		PRPF8	11.237	9.96299	28.6701	22.9991	2.05907	27.1625	0	28.8492	16.1173	30.7499
		RBM22	13.3323	11.9563	13.8278	6.50646	16.7816	10.3343	18.5792	0	10.9591	17.2969
		SF3B4	10.1876	9.63034	13.9103	15.7715	7.01003	19.4948	7.4963	12.9774	0	18.0306
		U2AF2	32.5124	31.7292	18.5226	37.9718	29.912	33.8569	29.6836	26.9895	17.1415	0
Context KLD		AQR	0	1.44789	46.2778	6.44566	4.89809	11.0415	8.72128	24.4526	16.5086	40.8408
		BUD13	0.931187	0	38.6717	5.04121	5.97655	8.94144	9.82516	14.1612	12.4315	35.9942
		CDC40	32.9952	32.8439	0	30.0859	29.5698	33.8713	29.6724	21.4003	23.8554	35.2667
		EFTUD2	7.46172	7.44105	38.5499	0	13.3811	3.17897	16.8663	14.6999	20.7753	37.209
		PPIG	3.82597	4.34694	37.9763	11.3596	0	15.9094	1.54028	30.2894	17.6778	47.1059
		PRPF4	8.46688	8.21172	39.5576	5.09911	13.1054	0	16.5276	22.6296	28.0135	38.439
		PRPF8	12.4932	11.5307	36.9367	24.8061	2.58539	29.9736	0	31.9518	17.9831	44.2824
		RBM22	15.4872	14.3806	27.1209	8.58486	20.1382	13.9855	21.889	0	13.1828	36.7637
		SF3B4	11.4998	11.4271	23.4426	17.6468	8.77822	23.4916	9.32156	15.0983	0	29.983
		U2AF2	47.7301	48.171	33.147	54.7677	42.3517	54.0119	43.4583	46.5781	29.4759	0
Cross-prediction AUPR		AQR	74.7193	69.3966	66.644	67.8857	63.2933	66.5803	73.2651	66.2659	64.5093	48.2235
		BUD13	69.9545	66.2085	64.6605	67.6629	65.4892	66.0251	64.2645	63.5639	64.2897	49.8466
		CDC40	81.4155	73.3574	83.8038	74.3607	72.339	76.538	73.4058	68.7803	66.5468	39.1717
		EFTUD2	82.542	83.2196	81.4744	85.1587	76.7681	83.356	78.5689	81.9399	76.6903	39.2568
		PPIG	61.0744	65.5632	63.1954	63.2734	69.4246	63.695	60.362	59.0225	59.3827	43.7388
		PRPF4	90.7483	92.012	92.7482	92.4343	88.2022	93.7526	89.1465	85.7051	79.0797	35.6085
		PRPF8	75.9025	68.8731	68.7625	69.0688	67.2102	68.4585	85.4912	66.8794	63.3328	40.9933
		RBM22	73.2045	72.5748	69.475	77.3904	66.0353	70.957	67.3221	80.7114	71.139	43.0742
		SF3B4	73.5608	73.5745	66.3211	72.8208	66.2768	66.1669	65.1249	71.5257	81.6111	46.5697
		U2AF2	48.8863	42.9102	39.7953	40.9634	40.2948	40.9852	40.0685	43.7109	48.6495	89.1273
Percent of Motif Instance Overlaps		AQR	100	13.8563	0	2.34566	2.07615	1.35858	2.25653	1.43369	0.627027	0
		BUD13	5.57039	100	0	2.65516	1.16735	0.741046	0.453466	0.716846	0.12973	0
		CDC40	0	0	100	0	0	0	0	0	0	0
		EFTUD2	2.76612	7.60921	0	100	0.477907	4.55949	0.690995	4.12186	0.518919	0
		PPIG	5.01717	7.09253	0	0.977358	100	0.936599	14.2086	0.537634	0.281081	0
		PRPF4	2.47997	3.38187	0	7.19987	0.712943	100	0.215936	0.896057	0.389189	0
		PRPF8	4.0061	1.97276	0	1.04252	10.3181	0.205846	100	0.179211	0.367568	0
		RBM22	0.152614	0.187882	0	0.374654	0.0235036	0.0514615	0.0107968	100	0.0216216	0.00871232
		SF3B4	0.553224	0.281822	0	0.390943	0.101849	0.185261	0.183546	0.179211	100	0.0348493
		U2AF2	0	0	0	0	0	0	0	0.179211	0.0864865	100
Percent of Motif Instance Co-occurrence		AQR	0	7.51527	1.77866	9.48037	3.07897	3.58172	7.82768	10.9319	6.44324	0.37463
		BUD13	3.4338	0	1.58103	5.4732	2.27985	2.23343	3.35781	7.52688	3.02703	0.130685
		CDC40	0.17169	0.375763	0	0.537547	0.0861799	0.524907	0.107968	0.716846	0.12973	0
		EFTUD2	11.1599	14.326	6.12648	0	3.93294	6.76204	8.12999	21.3262	7.17838	0.139397
		PPIG	7.43991	12.635	1.97628	7.99805	0	3.45821	3.56295	6.2724	5.18919	0.548876
		PRPF4	6.44792	9.34711	8.69565	10.4414	2.60107	0	3.3686	8.96057	4.41081	0.0958355
		PRPF8	13.7543	13.8563	1.97628	12.2496	2.82043	3.23178	0	18.8172	3.2	0.296219
		RBM22	1.18275	1.97276	0.790514	2.10132	0.289878	0.545492	1.16605	0	0.194595	0.0174246
		SF3B4	5.72301	6.62283	1.18577	5.73383	1.89596	2.16138	1.61952	1.6129	0	0.906081
		U2AF2	0.782144	0.704556	0	0.260629	0.485741	0.123508	0.367091	0.358423	2.27027	0
Total Number of Motif Instances			5710	2168	565	6312	13725	10263	9910	581	4834	11648
